# The cynosure of CtBP: evolution of a bilaterian transcriptional corepressor

**DOI:** 10.1101/2022.06.23.497424

**Authors:** Ana-Maria Raicu, Dhruva Kadiyala, Madeline Niblock, Aanchal Jain, Yahui Yang, Kalynn M. Bird, Kayla Bertholf, Akshay Seenivasan, David N. Arnosti

## Abstract

Evolution of sequence-specific transcription factors clearly drives lineage-specific innovations, but less is known about how changes in the central transcriptional machinery may contribute to evolutionary transformations. In particular, transcriptional regulators are rich in intrinsically disordered regions that appear to be magnets for evolutionary innovation. The C-terminal Binding Protein (CtBP) is a transcriptional corepressor derived from an ancestral lineage of alpha hydroxyacid dehydrogenases; it is found in mammals and invertebrates, and features a core NAD-binding domain as well as an unstructured C-terminus (CTD) of unknown function. CtBP can act on promoters and enhancers to repress transcription through chromatin-linked mechanisms. Our comparative phylogenetic study shows that CtBP is a bilaterian innovation whose CTD of about 100 residues is present in almost all orthologs. CtBP CTDs contain conserved blocks of residues and retain a predicted disordered property, despite having variations in the primary sequence. Interestingly, the structure of the C-terminus has undergone radical transformation independently in certain lineages including flatworms and nematodes. Also contributing to CTD diversity is the production of myriad alternative RNA splicing products, including the production of “short” tailless forms of CtBP in Drosophila. Additional diversity stems from multiple gene duplications in vertebrates, where up to five CtBP orthologs have been observed. Vertebrate lineages show fewer major modifications in the unstructured CTD, possibly because gene regulatory constraints of the vertebrate body plan place specific constraints on this domain. Our study highlights the rich regulatory potential of this previously unstudied domain of a central transcriptional regulator.
