## Supplemental File 1 for "The cynosure of CtBP: evolution of a bilaterian transcriptional corepressor"

### Sheet: Arthropoda
Species	Common Name	Tax ID	Genome version
Aedes aegypti	Yellowfever Mosquito	7159	101, 2017
Aedes albopictus	Tiger Mosquito	7160	102, 2019
Agrilus planipennis	Emerald Ash Borer	224129	101, 2018
Agrilus plannipenis	Emerald Ash Borer	224129	101, 2018
Anopheles albimanus	New World Malaria Mosquito	7167	100, 2020
Anopheles arabiensis	Mosquito	7173	100, 2021
Anopheles gambiae	African Malaria Mosquito	7165	AgamP3, 2015
Anopheles merus	Mosquito	30066	100, 2021
Anopheles stephensi	Indo-Pakistan Malaria Mosquito	30069	100, 2020
Apis mellifera	Western Honey Bee	7460	104, 2018
Bactrocera dorsalis	Oriental Fruit Fly	27457	102, 2019
Bactrocera latifrons	Solanum Fruit Fly	174628	100, 2016
Bactrocera oleae	Olive Fruit Fly	104688	101, 2020
Bemisia tabaci	Sweet Potato Whitefly	7038	100, 2016
Blattella germanica	Cockroach	6973	Bger_1.1, 2018
Bombyx mori	Silk Moth	7091	103, 2020
Bradysia coprophila	Darkwinged Fungus Gnats	38358	100, 2020
Centruroides sculpturatus	Arizona bark scorpion	218467	100, 2017
Ceratitis capitata	Mediterranean Fruit Fly	7213	103, 2017
Cimex lecturalius	Bed Bugs	79782	101, 2018
Cloeon dipterum	Mayfly	197152	CLODIP2, 2020
Contarinia nasturtii	Swede Midge	265458	100, 2019
Cryptotermes secundus	Termite	105785	101, 2020
Ctenocephalides felis	Cat Flea	7515	100, 2020
Culex pipiens pallens	Common couse mosquito	42434	100, 2021
Culex quinquefasciatus	Southern House Mosquito	7176	100, 2020
Danaus plexippus	Monarch Butterfly	13037	100, 2020
Daphnia magna	Planktonic crustacean	35525	100, 2020
Dendroctonus ponderosae	Mountain Pine Beetle	77166	100, 2017
Dermacentor silvarum	Tick	543639	100, 2020
Dermatophagoides pteronyssinus	Dust mite	6956	100, 2018
Drosophila ananassae	Fruit Fly	7217	101, 2020 (DereRS2)
Drosophila erecta	Fruit Fly	7220	101, 2018
Drosophila grimshawi	Fruit Fly	7222	102, 2020
Drosophila melanogaster	Common Fruit Fly	7227	2015-06-01
Drosophila mojavensis	Fruit Fly	7230	101, 2010 (dmoj_caf1)
Drosophila persimilis	Fruit Fly	7234	101, 2018
Drosophila pseudoobscura	Fruit Fly	7237	104, 2020 (UCI_Dpse_MV25)
Drosophila sechellia	Fruit Fly	7238	101, 2020
Drosophila simulans	Fruit Fly	7240	102, 2021
Drosophila virilis	Fruit Fly	7244	103, 2020
Drosophila willistoni	Fruit Fly	7260	101, 2017
Drosophila yakuba	Fruit Fly	7245	101, 2021
Eurytemora affinis	Calanoid copepod	88015	100, 2018
Folsomia candida	Springtail	158441	101, 2020
Frankliniella occidentalis	Western Flower Thrip	133901	100, 2018
Galendromus occidentalis	Western Predatory Mite	34638	102, 2019
Habropoda laboriosa	Southeastern Blueberry Bee	597456	100, 2016
Helicorthomorpha holstii	Orange rosary millipede	1325552	Chicago_HiC, 2020
Hermetia illucens	Black Soldier Fly	343691	100, 2020
Hyalella azteca	Amphipod	294128	100, 2016
Ixodes scapularis	Deer tick	6945	102, 2021
Limulus polyphemus	Atlantic horseshoe crab	6850	101, 2017
Lucilia cuprina	Australian Sheep Blowfly	7375	100, 2018
Moina Brachiata	Water flea	675436	LR023370.1, 2019
Musca domestica	House Fly	7370	012, 2017
Nasonia vitripennis	Parasitic Wasp	7425	104, 2020
Neodiprion lecontei	Red-Headed Pine Sawfly	441921	100, 2016
Nicrophorus vespilloides	Burying Beetles	110193	100, 2016
Papilio xuthus	Asian Swallow Tail	66420	100, 2015
Parasteatoda tepidariorum	Common house spider	114398	101, 2017
Pediculus humanus corporis	human lice	121224	JCVI_LOUSE_1.0, 2010
Penaeus Vannamei	Whiteleg shrimp	6689	100, 2018
Photinus pyralis	Common Eastern Firefly	7054	100, 2019
Pieris rapae	European Cabbage White	64459	100, 2017
Polistes canadensis	Red Paper Wasp	91411	100, 2015
Pollicipes pollicipes	Goose neck barnacle	41117	100, 2020
Rhagoletis pomonella	Apply Maggot	28610	100, 2020
Rhipicephalus microplus	Asian blue tick	6941	100, 2020
Rhipicephalus sanguineus	Brown dog tick	578835	100, 2020
Scaptodrosophila lebanonensis	Fruit Fly	7225	100, 2019
Sitophilus oryzae	Rice Weevil	7048	100, 2019
Stegodyphus dumicola	African Social Spider	202533	100, 2020
Stomoxys calcitrans	Stable Fly	35570	100, 2015
Strigamia maritima	Coastal centipede	126957	Smar_1.0, 2015
Teleopsis dalmanni	Malaysian stalk-eyed fly	139649	100, 2020
Thrips palmi	Melon thrips	161013	100, 2020
Timema douglasi	Stick insect	61478	2S_Tcm_b3v08, 2019
Tribolium castaneum	Red Flour Beetle	7070	103, 2016
Trichogramma pretiosum	Wasp	7493	101, 2018
Varroa destructor	Varroa mite	109461	100, 2017
Varroa jacobsoni	Varroa mite	62625	100, 2017
Zeugodacus cucurbitae	Melon Fruit Fly	28588	101, 2019
Zootermopsis nevadensis	Dampwood termite	136037	100, 2017

### Sheet: Other protostomes
Species	Common Name	Tax ID	Genome Version
Adineta Vaga	Bdelloid rotifer	104782	ADVT00000219001, GSADVT00001762001
Aplysia californica	California sea hare	6500	102, 2020
Bdellocephala annandalei	Bdellocephala	1421413	PRJDB1529, 2013
Biomphalaria glabrata	Air-Breathing Freshwater Snail	6526	100, 2015
Brugia malayi	Filarial nematode worm	6279	ASM299v2, 2008
Caenorhabditis brenneri	Roundworm	135651	C_brenneri-6.0.1b, 2015
Caenorhabditis elegans	Roundworm	6239	WBcel235, 2021
Caenorhabditis remanei	Roundworm	31234	ASM14951v1, 2010
Capitella teleta	Segmented annelid worm	283909	KB300220.1, 2015
Crassostrea virginica	Eastern Oyester	6565	100, 2017
Dimorphilus gyrociliatus	Meiofaunal annelid worm	2664684	CAJFCJ010000006.1, 2020
Echinococcus granulosus	Hydatid worm	6210	XM_024493547.1, 2018
Eisenia fetida	Manure worm	6396
Euperipatoides rowelli	Velvet worm	49087
Gyrodactylus salaris	Long flat worm	37629	Gsalaris_v1, 2014
Helicorthomorpha holstii	Helicorthomorpha millipede	7330091	Chicago_HiC, 2020
Helobdella robusta	Leech	6412	v1.0, 2014
Hirudo medicinalis	Medicinal leech	6421
Hirudo verbana	Medicinal leech	311461
Hypsibius dujardini	Water Bear	232323	nHd_3.1, 2017
Loa loa	Eye Worm	7209	Loa_loa_V3.1, 2017
Lumbricus rubellus	Red earthworm	35632
Notospermus geniculatus	Non-segmented ribbon worm	416868	ASM263302v1, 2017
Octopus sinensis	Octopus	2607531	101, 2020
Olavius algarvensis	Gutless oligochaete worm	188229
Opisthorchis viverrini	Southeast Asian Liver Fluke	6198	v5, 2014
Phagocata velata	Turbellarian worm	1969971	SAMN06600797, 2017
Phoronis australis	Horseshoe Worm	115415	ASM263300v1, 2017
Pomacea canaliculata	Golden apple snail	400727	100, 2018
Priapulus caudatus	Penis worm	37621	100, 2015
Pristionchus pacificus	Roundworm	54126	El Paco v. 4, 2020
Procotyla fluviatilis	Live white palnaria	231627	PRJNA205293, 2013
Ramazzottius varieornatus	Water Bear	947166	Rvar_4.0, 2016
Schistosoma japonicum	Blood fluke	6182	FN318924.1, 2009
Schmidtea mediterranea	Freshwater triclad	79327	ASM2600089v1, 2018
Strigamia Maritima	Centipede	126957	SMAR007211-RA
Strongyloides ratti	Parasitic Roudworm	34506	S_ratti_ED321, 2018
Trichinella murrelli	Parasitic Roudworm	144512	T5_ISS417_r1.0, 2015
Trichinella pseudospiralis	Parasitic Roudworm	6337	T4_ISS13_r1.0, 2015
Trichinella zimbabwensis	Parasitic Roudworm	268475	T11_ISS1029_r1.0, 2015

### Sheet: Deuterostomes
Species	Common Name	Tax ID	Genome version
Acanthaster planci	Crown-of-Thorns Starfish	133434	#100, 2017
Acipenser ruthenus	Sterlet	7906	#101, 2020
Alligator sinensis	Yangtze alligator	38654	102, 2018
Amblyraja radiata	Thorny skate	386614	#100.20210331, 2021
Ambystoma mexicanum	Axolotol	8296
Amia calva	Bowfin fish	7924	#AmiCal1, 2021
Anguilla anguilla	European eel	7936	#100, 2020
Anneissia japonica	N/A	1529436	#100, 2020
Apostichopus japonicus	Sea Cucumber	307972	#2, 2017
Asterias rubens	Common Starfish	7604	#100, 2020
Bos taurus	Cattle	9913	#106, 2018
Branchiostoma belcheri	Lancelet	7741	Haploidv18h27, 2016
Callorhinchus milii	Australian ghost shark	7868	#100, 2014
Calypte anna	Anna's hummingbird	9244	101, 2019
Carcharodon carcharias	Great white shark	13397	#100, 2021
Catharus ustulatus	Swainson's thrush	91951	100, 2020
Chanos chanos	Milkfish	29144	#100, 2019
Chelonia mydas	Green Sea Turtle	8469	#102, 2020
Chelonoidis abingdonii	Abingdon Island Giant Tortoise	106734	#100, 2020
Chiloscyllium plagiosum	Whitespotted bamboo shark	36176	#100, 2021
Chrysemys picta bellii	Painted Turtle	8478	#102, 2018
Chrysochloris asiatica	Mole	185453	100, 2014
Ciona intestinalis	Vase Tunicate	7719	#104, 2018
Clupea harengus	Atlantic herring	7950	#101, 2019
Colossoma macropomum	Tambaqui	42526	#100, 2020
Danio rerio	Zebrafish	7955	#106, 2017
Delphinapterus leucas	Beluga Whale	9749	#101, 2019
Desmodus rotundus	Common vampire bat	9430	#101, 2021
Echinops telfairi	Hedgehog	9371	102, 2019
Erpetoichthys calabaricus	Reedfish	27687	#100, 2019
Esox lucius	Northern Pike	8010	#104, 2020
Felis catus	Feral Cat	9685	#104, 2017
Gallus gallus domesticus	Chickens	9031	#XM_420846, 2021
Gavialis gangeticus	fish-eating crocodile	94835	100, 2016
Geotrypetes seraphini	Gaboon caecilian	260995	#100, 2020
Heterocephalus glaber	Naked mole rat	10181	102, 2017
Homo sapiens	Humans	9606	#GRCh38.p13, 2020
Ictalurus punctatus	Channel catfish	7998	#100, 2016
Latimeria chalumnae	West Indian Ocean coelacanth	7897	LatCha1, 2015
Lepisosteus oculatus	Spotted gar fish	7918	#101, 2016
Loxodonta africana	African Bush Elephant	9785	#102,2018
Megalops cyprinoides	Indo-pacific tarpon	118141	#100, 2020
Microcaecilia unicolor	Cayenne Caecilian	1415580	#100, 2019
Molossus molossus	Velvety free-tailed bat	27622	#100, 2020
Mus musculus	House Mouse	10090	#GRCm39, 2012
Nanorana parkeri	High Himalaya Frog	125878	#100, 2016
Numida meleagris	Helmeted Guineafowl	8996	#100, 2017
Ornithorhynchus anatinus	Platypus	9258	105, 2021
Pan paniscus	Bonobo	9597	#104, 2020
Pan troglodytes	Common Chimpanzee	9598	#105, 2018
Parus major	Great tit	9157	102, 2020
Patiria miniata	Bat Star	46514	#100, 2020
Petromyzon marinus	Sea lamprey	7757	#100, 2020
Phyllostomus discolor	Pale spear-nosed bat	89673	mPhyDis1.pri.v3, 2020
Phyllostomus hastatus	Greater spear-nosed bat	9423	#100, 2022
Pogona vitticepes	Central Bearded Dragon	103695	#100, 2017
Polyodon spathula	American paddlefish	7913	#100, 2021
Polypterus senegalus	Gray bichir	55291	#100, #ASM1683550v1, 2021
Protopterus annectens	Lungfish	7888	AB499798.1, 2010
Pteropus giganteus	Indian flying fox	143291	#100, 2021
Rattus norvegicus	Brown Rat	10116	#108, 2021
Rhinatrema bivittatum	Two-lined caecilian	194408	#100, 2019
Rhincodon typus	Whale shark	259920	#100, 2017
Rousettus aegyptiacus	Egyptian fruit bat	9407	#101, 2020
Saccoglossus kowalevskii	Acorn worm	10224	skow_1.1, 2009
Sarcophilus harrisii	Tasmanian Devil	9305	#103, 2019
Scleropages formosus	Asian arowana	113540	#101, 2019
Scyliorhinus canicula	Spotted dogfish	7830	#100, 2021
Sphenodon punctatus	Tuatara	8508	ASM311381v1, 2018
Strongylocentrotus purpuratus	Purple Sea Urchin	7668	#102, 2019
Sturnira hondurensis	Subspecies of yellow-shouldered bat	192404	#100.20210611, 2021
Styela clava	Stalked Sea Squirt	7725	#100, 2021
Takifugu rubripes	Pufferfish	31033	#103, 2019
Thamnophis elegans	Western Terrestrial Garter Snake	35005	#100, 2020
Trichechus manatus latirostris	Manatee	127582	102, 2018
Tursiops truncatus	Common Bottlenose Dolphin	9739	#102, 2020
Vulpes vulpes	Red Foxes	9627	#100, 2018
Xenopus laevis	African Clawed Frog	8355	#100, 2016
Xenopus tropicalis	Western Clawed Frog	8364	#104, 2019

### Sheet: Non bilaterian
Species	Common Name	Tax ID	Genome Version
Amphimedon queenslandica	Sponge	400682	102, 2017
Nematostella vectensis	Starlet sea anemone	45351	100, 2020
Monosiga brevicollis	Choanoflagellate	81824	V1.0, 2020
Arabidopsis thaliana	Thale cress	3702
Trichoplax adhaerens	N/A	10228
